# Conserved folds enable immune antagonism across the tree of life

**DOI:** 10.64898/2026.07.21.739742

**Authors:** Lorenzo Profeta, Erin E. Doherty, Johanna M. Ebner, Gauri Deák Ünal, Emili A. Arasa-Verge, Logan Poehlman, Avi Shukla, Michael S. Kikugawa, Aniyah L. Barnett, Tristan X. Jordan, Wali Malik, Jason Nomburg

**Affiliations:** AITHYRA, Research Institute for Biomedical Artificial Intelligence, Austrian Academy of Sciences, Vienna 1030, Austria; University of Vienna, Doctoral School in Microbiology and Environmental Science, Vienna, Austria; Innovative Genomics Institute, University of California, Berkeley, Berkeley, CA 94720, USA; Department of Molecular and Cell Biology, University of California, Berkeley, Berkeley, CA 94720, USA; California Institute for Quantitative Biosciences (QB3), University of California, Berkeley, Berkeley, CA 94720, USA; Department of Microbiology, University of Washington, Seattle, Washington 98195; Rollins School of Public Health, Emory University; Department of Chemistry and Biochemistry, Hampton University, Hampton, VA 23669, USA; Department of Laboratory Medicine and Pathology, University of Washington, Seattle, WA, 98195, USA

## Abstract

Many components of human innate immunity are conserved in prokaryotes ^1,2^. While pathogens are known to evade host defenses ^3^, whether mechanisms of immune evasion share a similarly deep evolutionary or functional conservation across the tree of life remains largely unresolved. Here, we systematically explore this question by establishing The Viral Compendium (TVC), a database of over 350,000 proteins and 790,000 domains from eukaryotic, bacterial, and archaeal viruses. We find that protein structure alignments identify pan-viral clusters of proteins and domains, vastly increasing viral protein annotation rates compared to sequence-based methods. Domain co-association analysis revealed 1,351 combinations of domains that are conserved across archaeal, eukaryotic, and bacterial viruses, including fusion proteins that reconstitute the nuclease-ATPase core of the Mre11-Rad50 multiprotein complex involved in cellular DNA repair ^4^. Leveraging structural comparisons, we identify widely shared structural folds that mediate immune suppression: conserved phosphodiesterase folds encoded by both viral and bacterial pathogens that degrade nucleotide messengers, and double-stranded RNA binding domains employed across eukaryotic and prokaryotic viruses to suppress cellular sensing. Together, our results demonstrate that pathogen immune evasion is built upon conserved structural building blocks, revealing unified mechanisms and effectors of immune antagonism spanning all domains of life.
