## Supplementary Table 1 for "Conserved folds enable immune antagonism across the tree of life"

### Sheet: Sheet1
Transgene	Accession	Mutation(s)
dsRBD-1	YP_009047206.1
dsRBD-1mut	YP_009047206.1	K63A
dsRBD-2	YP_232941.1
dsRBD-2mut	YP_232941.1	K167A/R168A
dsRBD-3	YP_009555242.1
dsRBD-4	YP_009824984
dsRBD-5	YP_001974432.1
dsRBD-6	AP_000218.1
dsRBD-7	YP_009116686
dsRBD-7mut	YP_009116686	K114A
dsRBD-8	YP_009552888
dsRBD-8mut	YP_009552888	K141A/K142A/K144A
dsRBD-9	YP_010084797
dsRBD-9mut	YP_010084797	K52A/K56A
dsRBD-10	YP_667899
dsRBD-10mut	YP_667899	K83A/K84A/K85A
dsRBD-11	NP_149803.1
dsRBD-11mut	NP_149803.1	K86A
dsRBD-12	YP_007354224
dsRBD-13	YP_010841570
dsRBD-14	YP_009337349
dsRBD-15	YP_009333240
dsRBD-16	YP_009483566
T4 Acb1	NP_049750.1
T4 Acb1 mut	NP_049750.1	H44A
Ph_DHH_1B	SRR1747052_scaffold_7_prodigal-single.1__X__X__00306
Ph_DHH_2B	term6_saliva_scaffold_1_curated_closed_complete_start-adj_prodigal-single.1__X__X__00193
Ph_DHH_3B	DAF62216
Ph_DHH_3B mut	DAF62216	DHH -> AAA
Ph_DHH_4B	term2_saliva_scaffold_1_prodigal-single.1__X__X__00163
Ph_DHH_5B	WAB25152
Ph_DHH_6B	SBV38335.1
Ph_DHH_7B	YP_418158
Arc_DHH_1B	IMGVR_UViG_3300021590_000021-3300021590-Ga0190354_100009910
Arch DHH_2B	AZI75840
Euk_DHH_1B	YP_003986596
Euk_DHH_2B	YP_004347000
Mtb_CdnP	Q7D6H2
Mtb_CdnP mut	Q7D6H2	DHH -> AAA
GBS_CdnP	A0A075N0Z6
Ph_DHH_8B	QAU04488
Ph_DHH_9B	SBV38518
Ph_HDGYP_2	NODE_12_length_310542_cov_175.846709.1__X__X__00139
Ph_HDGYP_2mut	NODE_12_length_310542_cov_175.846709.1__X__X__00139	HD --> AA
